# 10,239 whole genomes with multiomic and clinical health information as the Korean Multiomics Reference dataset

**DOI:** 10.1101/2025.11.17.688763

**Authors:** Kyungwhan An, Sungwon Jeon, Yoonsung Kwon, Yookyung Choi, Changhan Yoon, Yeonsu Jeon, Jihun Bhak, Dong-Hyun Shin, Hyoung-Jin Choi, Hyomin Lee, Yeo Jin Kim, Eun-Seok Shin, Hyojung Ryu, Asta Blazyte, Sangsoo Park, Juok Cho, Dan Bolser, Soobok Joe, Jin Ok Yang, Jongbum Jeon, Jong-Hwan Kim, Jungeun Kim, Dooyoung Jung, Yun Sung Cho, Kiyuk Chang, Eun Ho Choo, Eunmin Kim, Sang Yeub Lee, Weon Kim, Min Gyu Kang, Ae-Young Her, Suk Chon, Jeong-Taek Woo, Sang Youl Rhee, Siwoo Lee, Hyo-Jeong Ban, Hee-Jeong Jin, Younghwa Baek, Yong Min Ahn, Sang Jin Rhee, Min Ji Kim, Sang Yeol Lee, Chan-Mo Yang, Se-Hoon Shim, Seong-Jin Cho, Shin Gyeom Kim, Hyung-Tae Jung, Byung-Joo Ham, Yoon Young Choi, Jae-Ho Cheong, Seung-Ki Kim, Ji Hoon Phi, Seung Ah Choi, Heon Yung Gee, Sun Young Joo, Jinsei Jung, Wonsuk Shin, Sang-Hyuk Lee, Borah Kim, Woojae Myung, Chong Kun Cheon, Dong Uk Kim, Seok-Soo Byun, Gangnam Jin, Hojune Lee, Kyun Shik Chae, Chang Geun Kim, Bonghee Lee, Jaesuk Lee, Kwangwoo Kim, Semin Lee, Neung-Hwa Park, Haeyoung Jeong, George M. Church, Jong Bhak

## Abstract

We present Korea10K, the largest genomic dataset of the Korean population, comprising 10,239 high-coverage whole genomes (mean depth 30×) with matched multiomic profiles and phenotype data. Korea10K achieves complete and near-complete discovery of very rare and ultra-rare alleles, respectively, at 9,000 Korean genomes. This dataset provides the high-quality population-specific imputation panel, enabling accurate inference of low-frequency variants. Admixture analyses confirm the genetic homogeneity of the Korean population, despite its diverse Y-chromosomal, mitochondrial, and HLA repertoires. This pattern reflects a long and continuous lineage history characterized by persistent internal admixture and genomic homogenization over thousands of years on the Korean peninsula. We also identified 16.8 million genomic variants that directly modify CG sites by creating or abolishing CG dinucleotides, providing the population-scale evidence of coordinated genomic-epigenomic regulatory mechanism in Koreans.
