## Supplementary Table 1 for "10,239 whole genomes with multiomic and clinical health information as the Korean Multiomics Reference dataset"

### Sheet: Sheet1
Category	Min	Median	Max	Mean	95% CI [lower, upper]
Total	9000	9000	9000	9000	[9000.00, 9000.00]
Singleton	9000	9000	9000	9000	[9000.00, 9000.00]
Doubleton	8999	9000	9000	8999.79	[8999.71, 8999.87]
Extremely Rare	8904	8958	8997	8954.67	[8950.85, 8958.49]
Very Rare	6574	7009.5	7931	7083.39	[7025.68, 7141.10]
Rare	4105	4655	5606	4691.62	[4635.90, 4747.34]
Common	472	555	773	568.7	[556.55, 580.85]
Very Common	90	105	172	108.59	[105.73, 111.45]
