## Supplementary Table 2 for "10,239 whole genomes with multiomic and clinical health information as the Korean Multiomics Reference dataset"

### Sheet: Sheet1
AF bin (%)	R2 improvement (%)
	10K / 1K	10K / 4K
0-0.05	86.4446	18.5687
0.05-0.2	45.1035	6.30256
0.2-0.5	24.5016	3.70063
0.5-1	15.8283	3.00017
1-2	10.746	2.18897
2-5	3.84187	0.22455
5-10	0.896889	0.304489
10-20	-0.084046	-0.119223
20-50	-1.0186	-0.199116
50-100	-1.25935	-0.861879
