## Supplementary Table 3 for "10,239 whole genomes with multiomic and clinical health information as the Korean Multiomics Reference dataset"

### Sheet: Sheet1
Index	Category	Type	Item	Item_info	Normal_range_man	Normal_range_woman	Unit	Normal_range_source
0	ID	Descriptive	Sample_ID	Sample Identification
1	Allergy	Continuous	Total_IgE	Immunoglobulin E
2	Anemia	Continuous	TIBC	Total Iron Binding Capacity	252~456	252~456	ug/dl	Hana General Hospital
3	Anemia	Continuous	UIBC	Unsaturated Iron binding Capacity	172~256	172~256	ug/dl	Hana General Hospital
4	Anemia	Continuous	Fe	Blood Iron	70.0~200	70.0~179	ug/dl	Hana General Hospital
5	Anemia	Continuous	Ferritin	Blood Ferritin	17~390	10~150	ng/ml	Seoul National University Hospital
6	Anemia	Continuous	Transferrin	Blood Transferrin	20~50	20~50	%	Harrison's 19th edition
7	Anthropometry	Continuous	Height	Height	60~200	60~200	cm	Guiness Record
8	Anthropometry	Continuous	Weight	Weight			kg
9	Anthropometry	Continuous	Waist	Waist	~90	~85	cm	Korean Society for the Study of Obesity
10	Anthropometry	Continuous	Standard_Weight	Standard Weight			kg
11	Anthropometry	Continuous	Body_Fat_Mass	Body Fat Mass			kg
12	Anthropometry	Continuous	Body_Mass_Index	BMI(Weight/Height(m))*100^2	18.5~22.9	18.5~22.9		Korean Society for the Study of Obesity
13	Anthropometry	Categorical	Level_of_Obesity	Level of Obesity	Normal	Normal		Hana General Hospital
14	Anthropometry	Continuous	Degree_of_Obesity	Degree of obesity	80~120	80~120	%
15	Anthropometry	Continuous	Fat_Percentage	Fat Percentage	8~24	21~35	%
16	Anthropometry	Continuous	Systolic_BP	Systolic Blood Pressure	~139	~139	mmHg	Asan Medical Center
17	Anthropometry	Continuous	Diastolic_BP	Diastolic Blood Pressure	~89	~89	mmHg	Asan Medical Center
18	Anthropometry	Continuous	Fat_Free_Mass	Fat Free Mass			kg
19	Anthropometry	Continuous	WHtR	Waist/Height	0.96~1.00	0.81~0.85		WHO
20	Anthropometry	Continuous	Muscle_Mass	Muscle Mass			kg
21	Anthropometry	Continuous	Pulse_Rate	Pulse Rate + Heart Rate	60~100	60~100		WHO
22	Anthropometry	Continuous	Total_Body_Water	Total Body Water in kg			kg
23	Anthropometry	Continuous	Weight_Control	Weight Control			kg
24	Anthropometry	Continuous	Age_Biological	Biological Age
25	Anthropometry	Continuous	Impedance_1000kHz_LA	Impedance_1000kHz_LA			Ω
26	Anthropometry	Continuous	Impedance_1000kHz_LL	Impedance_1000kHz_LL			Ω
27	Anthropometry	Continuous	Impedance_1000kHz_RA	Impedance_1000kHz_RA			Ω
28	Anthropometry	Continuous	Impedance_1000kHz_RL	Impedance_1000kHz_RL			Ω
29	Anthropometry	Continuous	Impedance_1000kHz_TR	Impedance_1000kHz_TR			Ω
30	Anthropometry	Continuous	Impedance_1kHz_LA	Impedance_1kHz_LA			Ω
31	Anthropometry	Continuous	Impedance_1kHz_LL	Impedance_1kHz_LL			Ω
32	Anthropometry	Continuous	Impedance_1kHz_RA	Impedance_1kHz_RA			Ω
33	Anthropometry	Continuous	Impedance_1kHz_RL	Impedance_1kHz_RL			Ω
34	Anthropometry	Continuous	Impedance_1kHz_TR	Impedance_1kHz_TR			Ω
35	Anthropometry	Continuous	Impedance_250kHz_LA	Impedance_250kHz_LA			Ω
36	Anthropometry	Continuous	Impedance_250kHz_LL	Impedance_250kHz_LL			Ω
37	Anthropometry	Continuous	Impedance_250kHz_RA	Impedance_250kHz_RA			Ω
38	Anthropometry	Continuous	Impedance_250kHz_RL	Impedance_250kHz_RL			Ω
39	Anthropometry	Continuous	Impedance_250kHz_TR	Impedance_250kHz_TR			Ω
40	Anthropometry	Continuous	Impedance_500kHz_LA	Impedance_500kHz_LA			Ω
41	Anthropometry	Continuous	Impedance_500kHz_LL	Impedance_500kHz_LL			Ω
42	Anthropometry	Continuous	Impedance_500kHz_RA	Impedance_500kHz_RA			Ω
43	Anthropometry	Continuous	Impedance_500kHz_RL	Impedance_500kHz_RL			Ω
44	Anthropometry	Continuous	Impedance_500kHz_TR	Impedance_500kHz_TR			Ω
45	Anthropometry	Continuous	Impedance_50kHz_LA	Impedance_50kHz_LA			Ω
46	Anthropometry	Continuous	Impedance_50kHz_LL	Impedance_50kHz_LL			Ω
47	Anthropometry	Continuous	Impedance_50kHz_RA	Impedance_50kHz_RA			Ω
48	Anthropometry	Continuous	Impedance_50kHz_RL	Impedance_50kHz_RL			Ω
49	Anthropometry	Continuous	Impedance_50kHz_TR	Impedance_50kHz_TR			Ω
50	Anthropometry	Continuous	Impedance_5kHz_LA	Impedance_5kHz_LA			Ω
51	Anthropometry	Continuous	Impedance_5kHz_LL	Impedance_5kHz_LL			Ω
52	Anthropometry	Continuous	Impedance_5kHz_RA	Impedance_5kHz_RA			Ω
53	Anthropometry	Continuous	Impedance_5kHz_RL	Impedance_5kHz_RL			Ω
54	Anthropometry	Continuous	Impedance_5kHz_TR	Impedance_5kHz_TR			Ω
55	Audiometry	Descriptive	Hearing_Diagnosis
56	Audiometry	Continuous	Left_1000hz	Left Hearing at 1000hz	0~30	0~30	dB	Asan Medical Center
57	Audiometry	Continuous	Left_2000hz	Left Hearing at 2000hz	0~30	0~30	dB	Asan Medical Center
58	Audiometry	Continuous	Left_250hz	Left Hearing at 250hz	0~30	0~30	dB	Busan HealthCare Hospital
59	Audiometry	Continuous	Left_3000hz	Left Hearing at 3000hz	0~30	0~30	dB	Asan Medical Center
60	Audiometry	Continuous	Left_4000hz	Left Hearing at 4000hz	0~30	0~30	dB	Asan Medical Center
61	Audiometry	Continuous	Left_500hz	Left Hearing at 500hz	0~30	0~30	dB	Busan HealthCare Hospital
62	Audiometry	Continuous	Left_500hz_1000hz_2000hz	Left Hearing Average of 500hz, 1000hz, 2000hz	0~24	0~24	dB	Korean Industrial Health Association
63	Audiometry	Continuous	Left_6000hz	Left Hearing at 6000hz	0~39	0~39	dB	Korean Industrial Health Association
64	Audiometry	Continuous	Left_8000hz	Left Hearing at 8000hz	0~50	0~50	dB	Seoul St.Mary's Hospital
65	Audiometry	Continuous	Left_Bone_1000hz	Left Hearing at Bone 1000hz	0~25	0~25	dB	SNUBH
66	Audiometry	Continuous	Left_Bone_2000hz	Left Hearing at Bone 2000hz	0~25	0~25	dB	SNUBH
67	Audiometry	Continuous	Left_Bone_3000hz	Left Hearing at Bone 3000hz	0~25	0~25	dB	SNUBH
68	Audiometry	Continuous	Left_Bone_4000hz	Left Hearing at Bone 4000hz	0~25	0~25	dB	SNUBH
69	Audiometry	Continuous	Left_Bone_500hz	Left Hearing at Bone 500hz	0~25	0~25	dB	SNUBH
70	Audiometry	Continuous	Left_Bone_500hz_1000hz_2000hz	Left Hearing Average of Bone 500hz, 1000hz, 2000hz	0~25	0~25	dB	SNUBH
71	Audiometry	Continuous	Left_Hearing	Left Hearing Average	0~30	0~30	dB
72	Audiometry	Descriptive	Left_Hearing_Diagnosis	Left Hearing Diagnosis
73	Audiometry	Continuous	Left_Hearing_Loss	Left Hearing Loss	0~26	0~26	dB	광주 헬스케어 의원
74	Audiometry	Continuous	Right_1000hz	Right Hearing at 1000hz	0~30	0~30	dB	Asan Medical Center
75	Audiometry	Continuous	Right_2000hz	Right Hearing at 2000hz	0~30	0~30	dB	Asan Medical Center
76	Audiometry	Continuous	Right_250hz	Right Hearing at 250hz	0~25	0~25	dB	SNUBH
77	Audiometry	Continuous	Right_3000hz	Right Hearing at 3000hz	0~30	0~30	dB	Asan Medical Center
78	Audiometry	Continuous	Right_4000hz	Right Hearing at 4000hz	0~30	0~30	dB	Asan Medical Center
79	Audiometry	Continuous	Right_500hz	Right Hearing at 500hz	0~25	0~25	dB	SNUBH
80	Audiometry	Continuous	Right_500hz_1000hz_2000hz	Right hearing Average of 500hz, 1000hz, 2000hz	0~25	0~25	dB	SNUBH
81	Audiometry	Continuous	Right_6000hz	Right Hearing at 6000hz	0~25	0~25	dB	SNUBH
82	Audiometry	Continuous	Right_8000hz	Right Hearing at 8000hz	0~25	0~25	dB	SNUBH
83	Audiometry	Continuous	Right_Bone_1000hz	Right Hearing at Bone 1000hz	0~25	0~25	dB	SNUBH
84	Audiometry	Continuous	Right_Bone_2000hz	Right Hearing at Bone 2000hz	0~25	0~25	dB	SNUBH
85	Audiometry	Continuous	Right_Bone_3000hz	Right Hearing at Bone 3000hz	0~25	0~25	dB	SNUBH
86	Audiometry	Continuous	Right_Bone_4000hz	Right Hearing at Bone 4000hz	0~25	0~25	dB	SNUBH
87	Audiometry	Continuous	Right_Bone_500hz	Right Hearing at Bone 500hz	0~25	0~25	dB	SNUBH
88	Audiometry	Continuous	Right_Bone_500hz_1000hz_2000hz	Right hearing Average of Bone 500hz, 1000hz, 2000hz	0~25	0~25	dB	SNUBH
89	Audiometry	Continuous	Right_Hearing	Right Hearing Average	0~30	0~30	dB
90	Audiometry	Descriptive	Right_Hearing_Diagnosis	Right Hearing Diagnosis
91	Audiometry	Continuous	Right_Hearing_Loss	Right Hearing Loss	0~26	0~26	dB	광주 헬스케어 의원
92	Blood_Heavy_Metal	Continuous	Cadmium	Blood level of Cadmium	0.03~0.12	0.03~0.12	ug/dl	WHO, 2006
93	Blood_Heavy_Metal	Continuous	Pb	Blood Lead	0~25	0~25	ug/dl	The Korean Society for Laboratory Medicine
94	Blood_Test	Continuous	Basophil	Basophil	0~2	0~2	%	Asan Medical Center
95	Blood_Test	Continuous	Basophil_Absolute_Count	Absolute Basophil Count	25~100	25~100	/mm3	Asan Medical Center
96	Blood_Test	Continuous	COHb	CarbonMonoxide Level in Hemoglobin	0~12	0~12	%	EBMConsult
97	Blood_Test	Continuous	Eosinophil	Eosinophil	1~7	1~7	%	Asan Medical Center
98	Blood_Test	Continuous	Eosinophil_Absolute_Count	Eosinophil Absolute Count	30~350	30~350	/ul	WebMD
99	Blood_Test	Continuous	Hematocrit	Hematocrit	39~52	36~48	%	Asan Medical Center
100	Blood_Test	Continuous	Hemoglobin	Hemoglobin	13~17	12~16	g/dl	Asan Medical Center
101	Blood_Test	Continuous	Lymphocyte	Lymphocyte	20~44	20~44	/mm3	Asan Medical Center
102	Blood_Test	Continuous	Lymphocyte_Abnormal	Abnormal Lymphocyte	0	0	%
103	Blood_Test	Continuous	Lymphocyte_Absolute_Count	Absolute Lymphocyte Count	1000~3600	1000~3600	/ul	부산 동남권원자력의학원
104	Blood_Test	Continuous	Lymphocyte_Atypical	Atypical Lymphocyte	0~3	0~3	%
105	Blood_Test	Continuous	Lymphocyte_Immature	Immature Lymphocyte	0	0	%
106	Blood_Test	Continuous	Lymphocyte_Reactive	Reactive Lymphocyte	0	0	%
107	Blood_Test	Continuous	MCH	MeanCorpuscularHemoglobin	27~33	26~32	pg	Asan Medical Center
108	Blood_Test	Continuous	MCHC	MeanCorpuscularHemoglobinConcentration	32~36	32~36	g/dl	Asan Medical Center
109	Blood_Test	Continuous	MCV	MeanCorpuscularvolumne	81~96	79~95	fl	Asan Medical Center
110	Blood_Test	Continuous	Monocyte	Monocyte	2~9	2~9	%	Asan Medical Center
111	Blood_Test	Continuous	Monocyte_Absolute_Count	Absolute Monocyte Count	100~500	100~500	/mm3	Asan Medical Center
112	Blood_Test	Continuous	Monocyte_immature	Immature Monocyte	0	0	%
113	Blood_Test	Continuous	MPV	Mean Platelet Volume	7.4~10.4	7.4~10.4	fl	Asan Medical Center
114	Blood_Test	Continuous	Neutrophil	Neutrophil	50~75	50~75	%	Asan Medical Center
115	Blood_Test	Continuous	Neutrophil_Absolute_Count	Absolute Neutrophil count	1800~7000	1800~7000	/mm3	Asan Medical Center
116	Blood_Test	Continuous	Neutrophil_Band	Neutrophil Band	0~6	0~6	%	부산휴병원
117	Blood_Test	Continuous	NRBC	Nucleated Red Blood Cell			%
118	Blood_Test	Continuous	P-LCR	platelet-large cell ratio	12.7~38.9	12.7~38.9	%	일산병원
119	Blood_Test	Continuous	PCT	Plateletcrit	0.1~0.5	0.1~0.5	%	서울 강남하트스캔의원
120	Blood_Test	Continuous	PDW_pct	platelet volume distribution width in percentage	8~65	8~65	%	Roswellpark
121	Blood_Test	Continuous	PDW_fl	platelet volume distribution width in femtoliter	8.8~16.5	8.8~16.5	fl	GC Lab
122	Blood_Test	Continuous	Platelet	Platelet	150~350	150~350	/ul	Asan Medical Center
123	Blood_Test	Continuous	Promonocyte	Promonocyte
124	Blood_Test	Continuous	PT_INR	Prothrombin Time and International Normalized Ratio	0.8~1.3	0.8~1.3		Asan Medical Center
125	Blood_Test	Continuous	PT_pct	Prothrombin Time in percentage	80~100	80~100	%	https://m.blog.naver.com/PostView.naver?isHttpsRedirect=true&blogId=ican97&logNo=70116638307
126	Blood_Test	Continuous	PT_sec	Prothrombin Time in seconds	11.4~15.4	11.4~15.4	sec	Asan Medical Center
127	Blood_Test	Continuous	RBC	RedBloodCell	4.20~6.30	4.00~5.40	10^6/ul	Asan Medical Center
128	Blood_Test	Continuous	RDW_CV	Red Cell Distribution Width(%)	11~16	11~16	%	Ulsan Joongang Hospital
129	Blood_Test	Continuous	RDW_SD	Red Cell Distribution Width (fl)	35.3~48.9	35.3~48.9	fl	Ulsan Joongang Hospital
130	Blood_Test	Continuous	WBC	WhiteBloodCell	4.000~10.000	4.000~10.000		Asan Medical Center
131	Blood_Type	Categorical	ABO	Blood_Type
132	Blood_Type	Categorical	Rh	Resus Factor
133	Bone	Descriptive	Bone_Densimetry	Bone Densimetry
134	Cardiovascular_Function	Continuous	Age_Blood_Vessel	Blood Vessel Age
135	Cardiovascular_Function	Continuous	CPK	Creatine Phosphokinase (In AMI Case, Max is measured)	50~250	50~250	U/l	Asan Medical Center
136	Cardiovascular_Function	Continuous	CRF	Cardiorespiratory Fitness	0~5.8	0~5.8		UK 녹십자아이메드
137	Cardiovascular_Function	Descriptive	ECG	Electrocardiogram
138	Cardiovascular_Function	Descriptive	Echocardiography	Echocardiography
139	Cardiovascular_Function	Continuous	Homocysteine	Homocysteine	5~15	5~15	umol/l	Asan Medical Center
140	Cardiovascular_Function	Continuous	LDH	Lactate Dehydrogenase	120~250	120~250	IU/l	Asan Medical Center
141	Cardiovascular_Function	Continuous	Pulse_rate_LA	Pulse_rate_LA	60~100	60~100
142	Cardiovascular_Function	Continuous	Pulse_rate_LB	Pulse_rate_LB	60~100	60~100
143	Cardiovascular_Function	Continuous	Pulse_rate_RA	Pulse_rate_RA	60~100	60~100
144	Cardiovascular_Function	Continuous	Pulse_rate_RB	Pulse_rate_RB	60~100	60~100
145	Diabetes	Continuous	FBS	Fasting Blood Sugar	70~110	70~110	mg/dl	National Health Insurance Act
146	Diabetes	Descriptive	FBS_Diagnosis	Fasting Blood Sugar Diagnosis
147	Diabetes	Continuous	HBa1c	hemoglobinA1c	3.5~6.5	3.5~6.5	%	National Health Insurance Act
148	Diabetes	Continuous	HBa1c_eAG	HBa1c_eAG	~126	~126	mg/dl
149	Diabetes	Continuous	HBa1c_IFCC	HBa1c_IFCC	20~40	20~40	mmol/mol
150	Diabetes	Continuous	Insulin	Insulin	5~15	5~15	uU/ml	Ajou University Hospital
151	Diabetes	Categorical	U_Ketone	Urine ketone	Negative	Negative		Asan Medical Center
152	Dyslipidemia	Continuous	HDL	High-densitylipoprotein	30~75	35~80	mg/dl	National Health Insurance Act
153	Dyslipidemia	Continuous	LDL	Low-densitylipoprotein	~130	~130	mg/dl	Asan Medical Center
154	Dyslipidemia	Continuous	LDL_HDL_Ratio	LDL to HDL Ratio	0~3.55	0~3.55		광주 헬스케어의원
155	Dyslipidemia	Continuous	Lipoprotein_a	Lipoprotein(a)	0~30.0	0~30.0	mg/dl	Ulsan University Hospital
156	Dyslipidemia	Continuous	Neutral_Fat	Neutral fat	40~190	40~190	mg/dl	National Health Insurance Act
157	Dyslipidemia	Descriptive	Neutral_Fat_Diagnosis	Neutral Fat Diagnosis
158	Dyslipidemia	Continuous	Total_Cholesterol	Total Cholesterol	130~210	130~210	mg/dl	National Health Insurance Act
159	ElectrolytePanel	Continuous	Ca	Total Calcium	8.3~10.0	8.3~10.0	mg/dl	Asan Medical Center
160	ElectrolytePanel	Continuous	CI	Chloride	96~106	96~106	mEq/l	The Korean Society for Laboratory Medicine
161	ElectrolytePanel	Continuous	K	Potassium	3.5~5.5	3.5~5.5	mmol/l	Asan Medical Center
162	ElectrolytePanel	Continuous	Mg	Magnesium	1.58~2.55	1.58~2.55	mg/dl	Asan Medical Center
163	ElectrolytePanel	Continuous	Na	Sodium	135~145	135~145	mmol/l	Asan Medical Center
164	ElectrolytePanel	Continuous	P	Phosphorus	2.5~4.5	2.5~4.5	mg/dl	Asan Medical Center
165	ETC	Descriptive	Cervical_Pap_Smear	Cervical Pap Smear
166	Gout	Continuous	U_Uric_Acid	Urine Uric Acid	3.0~7.0	3.0~7.0	mg/dl	Asan Medical Center
167	Hepatitis	Categorical	HAV_Ab_IgG_Qualitative	Hepatitis A Virus Antibody IgG Qualitatitve
168	Hepatitis	Continuous	HAV_Ab_IgG_Quantitative	Hepatitis A Virus Antibody IgG Quantitative			S/CO
169	Hepatitis	Categorical	HAV_Ab_IgM_Qualitative	Hepatitis A Virus Antibody IgM Qualitatitve
170	Hepatitis	Continuous	HAV_Ab_IgM_Quantitative	Hepatitis A Virus Antibody IgM Quantitative			S/CO
171	Hepatitis	Categorical	HAV_Ab_Total_Qualitative	Hepatitis A Virus Antibody Total Qualititative
172	Hepatitis	Continuous	HAV_Ab_Total_Quantitative	Hepatitis A Virus Antibody Total Quantitative			S/CO
173	Hepatitis	Categorical	HBc_Ab_Qualitative	Hepatitis B Vrius Core Antibody Qualitative
174	Hepatitis	Continuous	HBc_Ab_Quantitative	Hepatitis B Vrius Core Antibody Quantitative			S/CO
175	Hepatitis	Categorical	HBe_Ab_Qualitative	Hepatitis A Virus Antibody Total Quantitative
176	Hepatitis	Continuous	HBe_Ab_Quantitative	Hepatitis A Virus Antibody Total Quantitative			S/CO
177	Hepatitis	Categorical	HBe_Ag_Qualitative	Hepatitis B Vrius Envelope Antigen Qualitative	Negative	Negative
178	Hepatitis	Continuous	HBe_Ag_Quantitative	Hepatitis B Vrius Envelope Antigen Quantitative	0~0.99	0~0.99	S/CO	화성 원광종합병원
179	Hepatitis	Categorical	HBs_Ab_Qualitative	Hepatitis B virus Antibody Qualitative
180	Hepatitis	Continuous	HBs_Ab_Quantitative	Hepatitis B virus Antibody Quantitative			mIU/ml
181	Hepatitis	Categorical	HBs_Ag_Qualitative	Hepatitis B virus Antigen Qualitatitve	Negative	Negative
182	Hepatitis	Continuous	HBs_Ag_Quantitative	Hepatitis B virus Antigen Quantitative	0~0.99	0~0.99	S/CO	Korean Association of Health Promotion
183	Hepatitis	Categorical	HCV_Ab_Qualitative	Hepatitis C virus Antibody Qualitative	Negative	Negative		Asan Medical Center
184	Hepatitis	Continuous	HCV_Ab_Quantitative	Hepatitis C virus Antibody Quantitative			S/CO
185	Image_Examination	Descriptive	Abdominal_Scan	Abdominal Sonography
186	Image_Examination	Descriptive	Brain_Scan	Brain Scan (CT, MRI, MRA, ETC)
187	Image_Examination	Descriptive	Breast_Scan	Breast Scan Diagnosis
188	Image_Examination	Descriptive	Cervical_Spine_Scan	Cervical Scan (CT, Xray, etc)
189	Image_Examination	Descriptive	Chest_Scan	Chest Scan (CT, MRI, Xray, etc)
190	Image_Examination	Descriptive	Colonoscopy	Colonoscopy
191	Image_Examination	Descriptive	Gastroscopy	Gastroscopy
192	Image_Examination	Descriptive	Lumbar_Spine_Scan	Lumbar Spine Scan (CT, MRI, Xray, etc)
193	Image_Examination	Descriptive	Prostate_Sonography	Prostate Sonography
194	Image_Examination	Descriptive	Thyroid_Diagnosis	Thyroid Diagnosis
195	Inflammation	Categorical	CRP_Qualitative	C-reactiveprotein Qualitative	Negative	Negative
196	Inflammation	Continuous	CRP_Quantitative	C-reactiveprotein Quantitative	0~0.6	0~0.6	mg/l	Asan Medical Center
197	Inflammation	Continuous	ESR	Erythrocyte Sedimentation Rate	0.0~10.0	0.0~15.0	mm/hr	National Health Insurance Act
198	Inflammation	Continuous	hs-CRP	High Sensitivity CRP	0~0.1	0~0.1	mg/dl	미국심장학회/질병통제예방센터(AHA/CDC)
199	Inflammation	Categorical	RA_Factor_Qualitative	Rheumatoid Factor Qualitative	Negative	Negative		Asan Medical Center
200	Inflammation	Continuous	RA_Factor_Quantitative	Rheumatoid Factor Quantitative	0~14	0~14	IU/ml	EONE Laboratories
201	Kidney_Function	Continuous	BUN	Blood Urea Nitrogen	4.5~23.5	4.5~23.5	mg/dl	Asan Medical Center
202	Kidney_Function	Continuous	BUN_Creatinine_Ratio	Bun to Creatinine Ratio	7.0~25.0	7.0~25.0		Seoul Medicare Hospital
203	Kidney_Function	Continuous	Creatinine	Serum Creatine	0.6~1.1	0.5~0.9	mg/dl	National Health Insurance Act
204	Kidney_Function	Continuous	e-GFR	Estimated Glomerular Filtration Rate	90~120	90~120	ml/min	The Korean Society of Nephrology
205	Kidney_Function	Continuous	U_Creatinine	Urine Creatinine	20~320	20~320	mg/dl	selfDecodeLab
206	Kidney_Function	Continuous	U_Protein_Creatinine_Ratio	Urine_Protein_Creatinine_Ratio	0~30	0~30	mg/g	Asan Medical Center
207	Liver_Function	Continuous	AG_Ratio	Albumin to GlobulinRatio	1.3~2.3	1.3~2.3		National Health Insurance Act
208	Liver_Function	Continuous	Albumin	Albumin	3.8~5.1	3.8~5.1	g/dl	National Health Insurance Act
209	Liver_Function	Continuous	Albumin_Creatinine_Ratio	Albumin to Creatinine Ratio	0~30;30~299;299~	0~30;30~299;299~		Asan Medical Center
210	Liver_Function	Continuous	ALP	Alkalinephosphatase	40~120	40~120	IU/l	Asan Medical Center
211	Liver_Function	Continuous	ALT	Alanineaminotransferase	0~40	0~40	IU/l	Asan Medical Center
212	Liver_Function	Continuous	AST	Aspartateaminotransferase	0~40	0~40	IU/l	Asan Medical Center
213	Liver_Function	Continuous	Direct_Bilirubin	Direct Bilirubin	0~0.5	0~0.5	mg/dl	National Health Insurance Act
214	Liver_Function	Continuous	GGT	GammaGlutamylTranspeptidase	11~63	8~35	IU/l	Asan Medical Center
215	Liver_Function	Continuous	Globulin	Globulin	2.0~3.6	2.0~3.6	g/dl	Ulsan University Hospital
216	Liver_Function	Continuous	Indirect_Bilirubin	Indirect Bilirubin	0.21~1	0.21~1	mg/dl	Korean Association of Health Promotion
217	Liver_Function	Descriptive	Liver_Diagnosis	Liver Diagnosis
218	Liver_Function	Continuous	PreAlbumin	Pre-Albumin	15~40	15~40	mg/dl	Health Encyclopedia
219	Liver_Function	Continuous	Total_Bilirubin	TotalBilirubin	0.2~1.2	0.2~1.2	mg/dl	Asan Medical Center
220	Liver_Function	Continuous	Total_Protein	TotalProtein	6.0~8.0	6.0~8.0	g/dl	Asan Medical Center
221	Liver_Function	Categorical	U_Bilirubin	Urine bilirubin	Negative	Negative		Ulsan University Hospital
222	Pancreatic_Function	Continuous	Amylase	Amylase	28~100	28~100	IU/l	Asan Medical Center
223	Pancreatic_Function	Continuous	Lipase	Lipase	10~140	10~140	IU/l	Health Encyclopedia
224	Personal_Information	Personal	bCODE	bCODE
225	Personal_Information	Personal	Sample_ID	Sample ID
226	Personal_Information	Personal	Group	Group
227	Personal_Information	Personal	Measurement_Date	Measurement Date
228	Personal_Information	Personal	Measurement_Number	Measurement Numbering
229	Personal_Information	Personal	Birth_Date	Birth date
230	Personal_Information	Personal	Hospital	Hospital
231	Personal_Information	Categorical	Sex	Sex
232	Personal_Information	Continuous	Age	Age at the time Medical Checkup was taken
233	Pulmonary_Function	Continuous	aPTT	Activated Partial Prothrombin Sec	25~45	25~45	sec	Yonsei Severance Hospital
234	Pulmonary_Function	Continuous	FEF25_75	Forced mid-expiratory flow in liter			L/s
235	Pulmonary_Function	Continuous	FEF25_75_pct	Forced mid-expiratory flow in percent			%
236	Pulmonary_Function	Continuous	FEV1	Forced Expiratory Volume (L)	2.24~3.36	1.61~2.24	L	Asan Medical Center
237	Pulmonary_Function	Continuous	FEV1_pct	Forced Expiratory Volume (%)	80.0~	80.0~	%	Asan Medical Center
238	Pulmonary_Function	Continuous	FEV1_per_FVC	FEV1/FVC Ratio	70.0~	70.0~	%	Asan Medical Center
239	Pulmonary_Function	Continuous	FEV1_per_FVC_pred	FEV1/FVC Ratio Prediction	70.0~	70.0~	%	Asan Medical Center
240	Pulmonary_Function	Continuous	FEV1_per_FVC_pct_pred	Fev1/FVC % Ratio Prediction (Ratio)
241	Pulmonary_Function	Continuous	FEV1_pred	Forced Expiratory Volume Prediction (L)			L
242	Pulmonary_Function	Continuous	FVC	Forced Vital Capacity(L)	3.2~4.8	2.3~3.2	L	Asan Medical Center
243	Pulmonary_Function	Continuous	FVC_pct	Forced Vital Capacity(%)	80.0~	80.0~	%	Asan Medical Center
244	Pulmonary_Function	Continuous	FVC_pred	Forced Vitalcapacity Prediction(L)			L
245	Pulmonary_Function	Continuous	MMEF	Maximal Mid-Expiratory Flow Rate			L/s
246	Pulmonary_Function	Continuous	PEF	Peak expiratory flow (L/s)	6.67~11.67	6.67~11.67	L/s	Asthma Lung UK
247	Pulmonary_Function	Continuous	PEF_pct	Peak expiratory flow (%)			%
248	Pulmonary_Function	Continuous	PTT	Partial Prothrombin Time (sec)	20.2~36.4	20.2~36.4	sec	Korea Association of Health Promotion
249	Pulmonary_Function	Descriptive	Pulmonary_Function_Test_Diagnosis	Pulmonary_Function_Test_Diagnosis
250	Serological_Test	Categorical	Anti_HIV_Qualitative	Human Immunodeficiency Virus Test Qualitative	Negative	Negative
251	Serological_Test	Continuous	Anti_HIV_Quantitative	Human Immunodeficiency Virus Test Quantitative	0~0.99	0~0.99	S/CO	Ulsan University Hospital
252	Stomach_Function	Continuous	F_Occult_Blood_Quantitative	Fecal Occult Blood Quantitative
253	Stomach_Function	Categorical	F_Occult_Blood_Qualitative	Fecal Occult Blood Qualitative	Negative	Negative
254	Stomach_Function	Continuous	Helicobacter_IgG_Quantitative	Helicobacter Quantiative	0~1.1	0~1.1	IU/ml	Ulsan University Hospital
255	Stomach_Function	Categorical	Helicobacter_IgG_Qualitative	Helicobacter Qualitative	Negative	Negative
256	Syphilis	Categorical	RPR_VDRL_Qualitative	Rapid plasma reagin/Venereal Disease Research Laboratory Qualitative	Negative	Negative		Negative
257	Syphilis	Continuous	RPR_VDRL_Quantitative	Rapid plasma reagin/Venereal Disease Research Laboratory Quantitative	0~1	0~1	RU	필립메디컬센터
258	Syphilis	Categorical	TPHA	T. pallidum hemagglutination test	Negative	Negative
259	Thyroid_Function	Continuous	Free_T4	Freethyroxine	0.8~1.9	0.8~1.9	ng/dl	Asan Medical Center
260	Thyroid_Function	Continuous	T3	Triiodothyronine	87~186	87~186	ng/dl	Seoul National University Hospital
261	Thyroid_Function	Continuous	T4	Thyroxine	5.9~13.8	5.9~13.8	ug/dl	Asan Medical Center
262	Thyroid_Function	Continuous	TSH	ThyroidStimulatinghormone	0.4~5.0	0.4~5.0	mIU/l	Asan Medical Center
263	Tumor_Biomarker	Continuous	AFP	Alphafetoprotein	0~20	0~20	ng/ml	Asan Medical Center
264	Tumor_Biomarker	Continuous	CA125	CancerAntigen125	0~35	0~35	U/ml	Asan Medical Center
265	Tumor_Biomarker	Continuous	CA15_3	CancerAntigen15-3	0~30	0~30	U/ml	Asan Medical Center
266	Tumor_Biomarker	Continuous	CA19_9	carbohydrateantigen19-9	0~37	0~37	U/ml	Asan Medical Center
267	Tumor_Biomarker	Continuous	CEA	Carcinoembryonicantigen	0~6	0~6	ng/ml	Asan Medical Center
268	Tumor_Biomarker	Continuous	Free_PSA_per_PSA_Ratio	Free PSA/PSA Ratio	25~100	25~100	%	Mayo Clinic Laboratory
269	Tumor_Biomarker	Continuous	PSA	prostate-specificantigen	0~3	0~3	ng/ml	Asan Medical Center
270	Urinalysis	Categorical	U_Crystal	Urine Crystal	Negative	Negative
271	Urinalysis	Categorical	U_Bacteria	Urine Bacteria	Negative	Negative
272	Urinalysis	Categorical	U_Cast	Urine Cast	Negative	Negative
273	Urinalysis	Categorical	U_Epithelial_Cell_Qualitative	Urine Epithelial Cell Qualitative	Negative	Negative
274	Urinalysis	Range	U_Epithelial_Cell_Quantitative	Urine Epithelial Cell Quantitative	0~5	0~5		Yonsei Severance Hospital
275	Urinalysis	Continuous	U_MethylHippuric_Acid	Urine MethylHippuric Acid
276	Urinalysis	Continuous	U_Hippuric_Acid	Urine Hippuric Acid	0~1.49	0~1.49	g/g cr	Ulsan University Hospital
277	Urinalysis	Categorical	U_Leukocyte_Response	Urine Leukocyte Response	Negative	Negative		Asan Medical Center
278	Urinalysis	Categorical	U_Nitrite	Urine nitrite	Negative	Negative		Asan Medical Center
279	Urinalysis	Categorical	U_Occult_Blood	Urine Occult Blood	Negative	Negative		Asan Medical Center
280	Urinalysis	Continuous	U_pH	Urine pH	4.6~8.0	4.6~8.0		Asan Medical Center
281	Urinalysis	Categorical	U_Protein	Urine Protein	Negative	Negative		Asan Medical Center
282	Urinalysis	Range	U_RBC_Quantitative	Urine Red Blood Cell Quantitative	0-2	0-2	/HPF	Asan Medical Center
283	Urinalysis	Categorical	U_RBC_Qualitative	Urine Red Blood Cell Qualitative	Negative	Negative
284	Urinalysis	Range	U_Renal	Urine Renal	0-1	0-1		Ulsan University Hospital
285	Urinalysis	Continuous	U_SG	Urine Specific Gravity	1.005~1.030	1.005~1.030		Asan Medical Center
286	Urinalysis	Range	U_Squamous	Urine Squamous	0-5	0-5		Ulsan University Hospital
287	Urinalysis	Categorical	U_Sugar	Urine Sugar	Negative	Negative		Asan Medical Center
288	Urinalysis	Range	U_Transitional	Urine Transitional	0-5	0-5	/HPF	Ulsan University Hospital
289	Urinalysis	Categorical	U_Urobilinogen	Urine Urobilinogen	Negative	Negative		Asan Medical Center
290	Urinalysis	Categorical	U_WBC_Qualitative	Urine White Blood Cell Qualitative	Negative	Negative		Asan Medical Center
291	Urinalysis	Range	U_WBC_Quantitative	Urine White Blood Cell Quantitative	0-2	0-2	/HPF	Asan Medical Center
292	Urinalysis	Descriptive	U_Color	Urine Coor
293	Vision	Categorical	Eye_C_D_Ratio	Eyes Cup-Disc Ratio
294	Vision	Descriptive	Eye_Diagnosis	Eye Diagnosis
295	Vision	Descriptive	Eye_Fundus	Both Eye Fundus
296	Vision	Continuous	Left_Corrective_Eyesight	Left Corrective Eyesight	0.7~1.5	0.7~1.5		Asan Medical Center
297	Vision	Descriptive	Left_Eye_Fundus	Left Eye Fundus
298	Vision	Continuous	Left_Eye_Pressure	Left Eye Pressure	10~21	10~21	mmHg	Asan Medical Center
299	Vision	Continuous	Left_Naked_Eyesight	Left Naked Eyesight	0.7~1.5	0.7~1.5		Asan Medical Center
300	Vision	Continuous	Right_Corrective_Eyesight	Right Corrective Eyesight	0.7~1.5	0.7~1.5		Asan Medical Center
301	Vision	Descriptive	Right_Eye_Fundus	Right Eye Fundus
302	Vision	Continuous	Right_Eye_Pressure	Right Eyeprssure	10~21	10~21	mmHg	Asan Medical Center
303	Vision	Continuous	Right_Naked_Eyesight	Right Naked Eyesight	0.7~1.5	0.7~1.5		Asan Medical Center
304	Cardiovascular_Function	Categorical	AMI	AMI or non-AMI	Negative	Negative
305	Cardiovascular_Function	Categorical	AMI_Future	Future event of MI	Negative	Negative
306	Cardiovascular_Function	Descriptive	AMI_Diagnosis	AMI Patient Diagnosis
307	Cardiovascular_Function	Continuous	CK-MB	Creatine Kinase MB Fraction (In AMI Case, Max is measured)	0~5.0	0~5.0	ng/ml	Asan Medical Center
308	Cardiovascular_Function	Continuous	Troponin-I	Troponin I level (In AMI Case, Max is measured)	0~0.04	0~0.04	ug/L	Asan Medical Center
309	Cardiovascular_Function	Descriptive	PCI_Date	Date of PCI
310	Cardiovascular_Function	Categorical	HTN	Hypertension	Negative	Negative
311	Cardiovascular_Function	Categorical	DM	Diabetes Mellitus	Negative	Negative
312	Cardiovascular_Function	Categorical	Current_Smoking	Current Smoking at the AMI measurement date	Negative	Negative
313	Cardiovascular_Function	Categorical	FHX	Family History of AMI	Negative	Negative
314	Cardiovascular_Function	Categorical	Prev_MI	Previous History of MI	Negative	Negative
315	Cardiovascular_Function	Categorical	Prev_PCI	Previous History of PCI	Negative	Negative
316	Cardiovascular_Function	Categorical	Prev_CABG	Previous History of CABG	Negative	Negative
317	Cardiovascular_Function	Continuous	EF	Ejection Fraction
318	Cardiovascular_Function	Categorical	Number_Diseased_Vessel	Number_Diseased_Vessel
319	Cardiovascular_Function	Categorical	Culprit_Vessel	Culprit_Vessel
320	Cardiovascular_Function	Categorical	Base_TIMI	Base_TIMI (Initial culprit vessel's TIMI grade, 0= TIMI 0, 1= TIMI 1, 2= TIMI 2, 3= TIMI 3)
321	Cardiovascular_Function	Categorical	TIMI_after_PCI	TIMI_After_PCI
322	Cardiovascular_Function	Categorical	Discharge_Aspirin	Aspirin Assumption at the time of discharge
323	Cardiovascular_Function	Categorical	Dischage_P2Y12inh	P2Y12inh Assumption at the time of discharge
324	Cardiovascular_Function	Categorical	Discharge_Statin	Statin Assumption at the time of discharge
325	Cardiovascular_Function	Categorical	Discharge_Bblock	Bblock Assumption at the time of discharge
326	Cardiovascular_Function	Descriptive	Last_FU_Date	Last_FU_Date
327	Cardiovascular_Function	Categorical	Future_Death	Future event of death
328	Cardiovascular_Function	Descriptive	Death_Date	Death_Date
329	Cardiovascular_Function	Descriptive	AMI_Date	AMI_Date
330	Cardiovascular_Function	Categorical	Any_Repeat_Revascularization	Any_Repeat_Revascularization
331	Cardiovascular_Function	Descriptive	Any_Repeat_Revascularization_Date	Any_Repeat_Revascularization_Date
332	Cardiovascular_Function	Categorical	Stent_PCI	Stent_PCI
333	Cardiovascular_Function	Descriptive	PCI_Device_Technology_Used	PCI_Device_Technology_Used
334	Cardiovascular_Function	Descriptive	AMI_ETC	AMI_ETC
335	Cardiovascular_Function	Descriptive	Dx	Dx
335	Cardiovascular_Function	Categorical	Type_MI	Type_MI
