## Supplementary Table 4 for "10,239 whole genomes with multiomic and clinical health information as the Korean Multiomics Reference dataset"

### Sheet: Sheet1
Index	Category	Question_Tag	Question_Text
0	Basic demographic (B)	ID	Participant ID
1	Basic demographic (B)	B1	Survey date
2	Basic demographic (B)	B2	Birth date
3	Basic demographic (B)	B3	Birth time
4	Basic demographic (B)	B4	Birth minute
5	Basic demographic (B)	B5	Age
6	Basic demographic (B)	B6	Sex
7	Basic demographic (B)	B7	Family name
8	Basic demographic (B)	B8	Family clan
9	Basic demographic (B)	B9	Mother family name
10	Basic demographic (B)	B10	Mother family clan
11	Basic demographic (B)	B11	Cohabitation type
12	Basic demographic (B)	B12	Occupation
13	Basic demographic (B)	B13	Education
14	Basic demographic (B)	B14	Brother
15	Basic demographic (B)	B15	Sister
16	Basic demographic (B)	B16	Son
17	Basic demographic (B)	B17	Daughter
18	Physical characteristics (PC)	PC1	What is your race (ethnic group)?
19	Physical characteristics (PC)	PC1_4_text	Name of other Asian country
20	Physical characteristics (PC)	PC2	What is your mother's race (ethnic group)?
21	Physical characteristics (PC)	PC2_4_text	Name of other Asian country (mother)
22	Physical characteristics (PC)	PC3	What is your father's race (ethnic group)?
23	Physical characteristics (PC)	PC3_4_text	Name of other Asian country (father)
24	Physical characteristics (PC)	PC4	What is your blood type?
25	Physical characteristics (PC)	PC4_15_text	Other blood type
26	Physical characteristics (PC)	PC5	Please mark a range below that corresponds to your height (cm)
27	Physical characteristics (PC)	PC6	Please mark a range below that corresponds to your weight (kg)
28	Physical characteristics (PC)	PC7	Are you left or right handed person?
29	Physical characteristics (PC)	PC8	Are you a twin?
30	Physical characteristics (PC)	PC9	What kind of earwax do you have?
31	Physical characteristics (PC)	PC10	What does your eye color look like when you look in the mirror in the light?
32	Physical characteristics (PC)	PC10-1	Look at the picture below and write down the number
33	Physical characteristics (PC)	PC10_6_text	Other eye colors
34	Physical activity (PA)	PA1	How much do you usually (in daily life) sweat?
35	Physical activity (PA)	PA2	How do you feel after you sweat?
36	Physical activity (PA)	PA3	How often do you take a breathless exercise?
37	Physical activity (PA)	PA4	How often do you have a throbbing heart? (when you are not nervous)
38	Physical activity (PA)	PA5	How is your breathing when you walk down the street?
39	Physical activity (PA)	PA6	Does your work involve vigorous-intensity activity that causes large increases in breathing or heart rate at least 10 minutes?
40	Physical activity (PA)	PA6_1-1	Vigorous-intensity activity: how many days a week
41	Physical activity (PA)	PA6_1-2	Vigorous-intensity activity: how many hours and minutes a day
42	Physical activity (PA)	PA7	Does your work involve moderate-intensity activity, that causes small increases in breathing or heart rate at least 10 minutes?
43	Physical activity (PA)	PA7_1-1	Moderate-intensity activity: how many days a week
44	Physical activity (PA)	PA7_1-2	Moderate-intensity activity: how many hours and minutes a day
45	Physical activity (PA)	PA8	Do you walk or use a bicycle for at least 10 minutes?
46	Physical activity (PA)	PA8_1-1	Walk or use a bicycle: how many days a week
47	Physical activity (PA)	PA8_1-2	Walk or use a bicycle: how many hours and minutes a day
48	Physical activity (PA)	PA9	Do you do any vigorous-intensity sports, fitness or recreational (leisure) activities that cause large increases in breathing or heart rate at least 10 minutes?
49	Physical activity (PA)	PA9_1-1	Vigorous-intensity sports: how many days a week
50	Physical activity (PA)	PA9_1-2	Vigorous-intensity sports: how many hours and minutes a day
51	Physical activity (PA)	PA10	Do you do any moderate-intensity sports, fitness or recreational (leisure) activities that cause a small increase in breathing or heart rate at least 10 minutes?
52	Physical activity (PA)	PA10_1-1	Moderate-intensity sports: how many days a week
53	Physical activity (PA)	PA10_1-2	Moderate-intensity sports: how many hours and minutes a day
54	Physical activity (PA)	PA11	How long do you usually spend sitting or lying down on a typical day? (Whether to esponse)
55	Physical activity (PA)	PA11_1-1	Sitting or lying down: how many hours and minutes a day
56	Mental health (M)	M1	I was bothered by things that usually don’t bother me
57	Mental health (M)	M2	I did not feel like eating; my appetite was poor
58	Mental health (M)	M3	I felt that I could not shake off the blues even with help from my family or friends
59	Mental health (M)	M4	I felt I was just as good as other people
60	Mental health (M)	M5	I had trouble keeping my mind on what I was doing
61	Mental health (M)	M6	How often do you feel depressed?
62	Mental health (M)	M7	I felt depressed
63	Mental health (M)	M8	I felt that everything I did was an effort
64	Mental health (M)	M9	I felt hopeful about the future
65	Mental health (M)	M10	I thought my life had been a failure
66	Mental health (M)	M11	I felt fearful
67	Mental health (M)	M12	My sleep was restless
68	Mental health (M)	M13	I was happy
69	Mental health (M)	M14	I talked less than usual
70	Mental health (M)	M15	I felt lonely
71	Mental health (M)	M16	People were unfriendly
72	Mental health (M)	M17	I enjoyed my life
73	Mental health (M)	M18	I had crying spells
74	Mental health (M)	M19	I felt sad
75	Mental health (M)	M20	I felt that people dislike me
76	Mental health (M)	M21	I could not get going
77	Mental health (M)	M22	In the last month, how often have you been upset because of something that happened unexpectedly?
78	Mental health (M)	M23	In the last month, how often have you felt that you were unable to control the important things in your life?
79	Mental health (M)	M24	In the last month, how often have you felt sensitive and “stressed”?
80	Mental health (M)	M25	In the last month, how often have you felt confident about your ability to handle your personal problems?
81	Mental health (M)	M26	In the last month, how often have you felt that things were going your way?
82	Mental health (M)	M27	In the last month, how often have you found that you could not cope with all the things that you had to do?
83	Mental health (M)	M28	In the last month, how often have you been able to control irritations in your life?
84	Mental health (M)	M29	In the last month, how often have you felt that you were on top of things?
85	Mental health (M)	M30	In the last month, how often have you been angered because of things that were outside of your control?
86	Mental health (M)	M31	In the last month, how often have you felt difficulties were piling up so high that you could not overcome them?
87	Mental health (M)	M32	How often are you under stress?
88	Mental health (M)	M33	What is a degree of happiness (or satisfaction with life) during the last year?
89	Mental health (M)	M34	In the past month, have you ever felt as if there are more demands in your life, emotionally and physically, than you can handle comfortably?
90	Mental health (M)	M35	In the past month, have you ever felt frustrated trying to live up to your own expectations or standards?
91	Mental health (M)	M36	In the past month, have you ever felt that your needs as a person are being left unmet?
92	Mental health (M)	M37	In the past month, have you ever felt uncertain or apprehensive about the future?
93	Mental health (M)	M38	In the past month, have you ever felt that there are so many everyday hassles and crises that you lose track of the things that are really important to you?
94	Mental health (M)	M39	What is the most important factor in determining my happiness?
95	Mental health (M)	M39_8_text	The most important factors in determining happiness: others
96	Mental health (M)	M40	Have you ever thought about suicide in the last year?
97	Mental health (M)	M40_1-1	Frequency if "yes"
98	Mental health (M)	M40_1-2	Persistence if "yes"
99	Mental health (M)	M40_1-3	Please choose the reasons If "yes"
100	Mental health (M)	M40_1-3_8_text	Reason for suicidal thoughts: others
101	Mental health (M)	M41	Have you ever tried suicide?
102	Mental health (M)	M42	Do you show addictive behaviors to any of the categories below?
103	Mental health (M)	M42_13_text	Addictive behaviors: others
104	Sense (S)	S1	Do you wear glasses or contact lens?
105	Sense (S)	S2	Do you listen to the sound well?
106	Sense (S)	S3	Do you feel a bitter taste when you drink beer or black coffee without sugar and cream?
107	Sense (S)	S4	Do you feel the fragrance and smell well?
108	Sense (S)	S5	Are you sensitive to pain?
109	Korean constitutional medicine (K)	K1	Do you not like a cool or cold environment?
110	Korean constitutional medicine (K)	K2	Do you like a warm environment or temperature?
111	Korean constitutional medicine (K)	K3	Do you usually have a cold stomach?
112	Korean constitutional medicine (K)	K4	Do you usually have cold hands and feet?
113	Korean constitutional medicine (K)	K5	Do you usually feel cold in your body?
114	Korean constitutional medicine (K)	K6	Do you usually look pale face?
115	Korean constitutional medicine (K)	K7	Do you usually drink warm water?
116	Korean constitutional medicine (K)	K8	Is your urine usually clean or colorless?
117	Korean constitutional medicine (K)	K9	Do you prefer a cooler environment?
118	Korean constitutional medicine (K)	K10	Do you not like a warm environment?
119	Korean constitutional medicine (K)	K11	Is your body temperature usually high?
120	Korean constitutional medicine (K)	K12	Do you usually feel hot or burning in your body?
121	Korean constitutional medicine (K)	K13	Do you usually have a red face or red eyes?
122	Korean constitutional medicine (K)	K14	Do you usually drink cold or cool water?
123	Korean constitutional medicine (K)	K15	Is the breath from your nose usually hot?
124	Personality (P)	P1	Have you ever taken the MBTI Personality Type Test?
125	Personality (P)	P1_1_text	MBTI personality type
126	Personality (P)	P2	Are you a generous person or a meticulous person?
127	Personality (P)	P3	Are you a quick person or a slow person?
128	Personality (P)	P4	Are you an active person or a passive person?
129	Personality (P)	P5	Are you an introvert or an extrovert?
130	Personality (P)	P6	Is your personality close to masculinity or close to femininity?
131	Personality (P)	P7	Are you usually excited or rational?
132	Personality (P)	P8	Are you a deliberate person or an impromptu person?
133	Personality (P)	P9	Do you like organized or randomly scattered environments?
134	Personality (P)	P10	Are you a creative person or a practical person?
135	Personality (P)	P11	Do you value human relationships or work relationships?
136	Personality (P)	P12	Are you an optimist or a pessimist?
137	Personality (P)	P13	Which do you usually hate, cold or hot?
138	Personality (P)	P14	What is the temperature of the water you usually drink?
139	Hair condition (H)	H1	What color is your hair (natural hair)? (before dyeing, bleaching, and aging)
140	Hair condition (H)	H2	Is your hair (natural hair) straight or curly? (before perm)
141	Hair condition (H)	H3	Have you experienced a lot of hair loss or thinning hair?
142	Hair condition (H)	H4	What is your current hair thinning condition? (1: hairy state, 6: hairless state)
143	Hair condition (H)	H5	Have you ever experienced hair loss treatment in the past or present?
144	Hair condition (H)	H6	Please mark all of the following family members who have hair loss
145	Skin condition (SK)	SK1	What is your facial skin type?
146	Skin condition (SK)	SK2	What is your facial skin color?
147	Skin condition (SK)	SK3	Is your body skin smooth?
148	Skin condition (SK)	SK4	What is the color of your inner arm skin?
149	Skin condition (SK)	SK5	What are the reactions of your skin after exposure to sunlight for a long time?
150	Skin condition (SK)	SK6	Do you have freckles on your face?
151	Skin condition (SK)	SK7	Do you have acne on your face?
152	Skin condition (SK)	SK8	Is your body hairy?
153	Skin condition (SK)	SK9	Did you have hyperpigmentation or scarring due to dermatitis treatment, daylight exposure, or scratch?
154	Tooth and Temporomandibular (Jaw) joint (T)	T1	Have you ever had cavities?
155	Tooth and Temporomandibular (Jaw) joint (T)	T2	When brushing teeth, is there any blood in your gums?
156	Tooth and Temporomandibular (Jaw) joint (T)	T3	How often do you brush your teeth a day?
157	Tooth and Temporomandibular (Jaw) joint (T)	T4	Please mark all the oral supplies you use other than toothpaste and toothbrush
158	Tooth and Temporomandibular (Jaw) joint (T)	T4_5_text	Oral supplies: others
159	Tooth and Temporomandibular (Jaw) joint (T)	T5	Do you have a regular set of teeth?
160	Tooth and Temporomandibular (Jaw) joint (T)	T6	Do you have malocclusion?
161	Tooth and Temporomandibular (Jaw) joint (T)	T7	Do you have dental prostheses?
162	Tooth and Temporomandibular (Jaw) joint (T)	T7_4_text	Dental prostheses: others
163	Tooth and Temporomandibular (Jaw) joint (T)	T8	Do you have temporomandibular disorder?
164	Tooth and Temporomandibular (Jaw) joint (T)	T9	Have you ever received dental treatment within the last 6 months?
165	Tooth and Temporomandibular (Jaw) joint (T)	T9_3_text	Dental treatment: other cases
166	Tooth and Temporomandibular (Jaw) joint (T)	T10	Have you ever had plaque removal (tooth scaling) within the last 6 months?
167	Dietary habits (DH)	DH1	Three regular meals a day
168	Dietary habits (DH)	DH2	Balanced meal at regular times a day
169	Dietary habits (DH)	DH3	Breakfast for a week
170	Dietary habits (DH)	DH4	Portion controlled meals
171	Dietary habits (DH)	DH5	Leisurely meals with a happy feeling
172	Dietary habits (DH)	DH6	Protein (fish, eggs, beans, tofu, etc) more than two meals a day
173	Dietary habits (DH)	DH7	Green yellow vegetables (carrots, spinach, etc)
174	Dietary habits (DH)	DH8	Vegetable oil (perilla oil, sesame oil, etc)
175	Dietary habits (DH)	DH9	Milk or dairy products (yogurt, cheese, etc)
176	Dietary habits (DH)	DH10	Fruit or fruit juice (unsweetened)
177	Dietary habits (DH)	DH11	Seaweed (sea mustard, dried laver, kelp, etc)
178	Dietary habits (DH)	DH12	Eat out for a week
179	Dietary habits (DH)	DH13	How much instant food do you eat in a week?
180	Dietary habits (DH)	DH14	Processed food (instant food, ramen, biscuit, etc)
181	Dietary habits (DH)	DH15	Meat (red meat and processed meat)
182	Dietary habits (DH)	DH16	Fried foods (animal oils, cholesterol-rich foods, etc)
183	Dietary habits (DH)	DH17	Salty foods (salted seafood, pickled vegetables, etc) or chemical seasonings
184	Dietary habits (DH)	DH18	Sweets (sugar, honey, syrup, etc)
185	Dietary habits (DH)	DH19	More than three drinks with caffeine (coffee, tea, etc)
186	Dietary habits (DH)	DH20	How much carbonated drinks do you drink in a week?
187	Dietary habits (DH)	DH21	More than three carbonated drinks
188	Dietary habits (DH)	DH22	Late-night meal or snack (within 2 hours before fall asleep)
189	Dietary habits (DH)	DH23	Do you smoke?
190	Dietary habits (DH)	DH23_1-1	Smoking period If "yes"
191	Dietary habits (DH)	DH23_1-2	Average daily smoking amount If "yes"
192	Dietary habits (DH)	DH23_1-3	Average weekly smoking frequency if "yes"
193	Dietary habits (DH)	DH23_3-1	If you have a history of smoking, duration
194	Dietary habits (DH)	DH23_3-2	Duration since quitting smoking
195	Dietary habits (DH)	DH24	Do you drink alcohol?
196	Dietary habits (DH)	DH24_1-1	Duration of alcohol consumption if "yes"
197	Dietary habits (DH)	DH24_1-2	Alcohol consumption frequency if "yes"
198	Dietary habits (DH)	DH24_1-3_V2.7V3.0-1	How many bottles and glasses (based on Soju) if "yes"
199	Dietary habits (DH)	DH24_1-3_V2.7V3.0-2	How many glasses (based on beer) if "yes"
200	Dietary habits (DH)	DH24_1-3_V2.7V3.0-3	How many glasses (based on wine) if "yes"
201	Dietary habits (DH)	DH24_1-3_V3.1-1	Average alcohol consumption (based on Soju) if "yes"
202	Dietary habits (DH)	DH24_1-3_V3.1-2	Average alcohol consumption (based on beer) if "yes"
203	Dietary habits (DH)	D24_1-3_V3.1-3	Average alcohol consumption (based on wine) if "yes"
204	Dietary habits (DH)	DH24_3-1	If you have a history of drinking alcohol, duration
205	Dietary habits (DH)	DH24_3-2	Duration since alcohol abstinence
206	Dietary habits (DH)	DH25	Do you have symptoms of redness after drinking alcohol?
207	Dietary habits (DH)	DH26	What is your usual digestive function?
208	Dietary habits (DH)	DH27	What is your usual taste?
209	Dietary habits (DH)	DH28	How well do you eat spicy food?
210	Dietary habits (DH)	DH29	Do you like hot food?
211	Dietary habits (DH)	DH30	How salty do you usually prefer your food?
212	Dietary habits (DH)	DH31	If you drink milk, do you have a digestive disorder?
213	Dietary habits (DH)	DH32	How many meals do you usually eat per day?
214	Dietary habits (DH)	DH33	How often do you overeat?
215	Dietary habits (DH)	DH34	How often do you stool?
216	Dietary habits (DH)	DH35	Are you unbearable when the stool signal comes?
217	Dietary habits (DH)	DH36	How many times do you urinate at night (when you sleep)?
218	Sleep (SL)	SL1	How is your sleeping habit?
219	Sleep (SL)	SL2	Have you ever experienced insomnia?
220	Sleep (SL)	SL3	How many hours do you sleep on average per day?
221	Sleep (SL)	SL4	Around what time did you fall asleep during the last two weeks?
222	Sleep (SL)	SL4_1-1	average wake-up time (hour)
223	Sleep (SL)	SL4_1-2	average wake-up time (min)
224	Sleep (SL)	SL4_1-3	average sleep time (hour)
225	Sleep (SL)	SL4_1-4	average sleep time (min)
226	Sleep (SL)	SL5	Do you take a nap?
227	Sleep (SL)	SL6	How many days do you take a nap for a week?
228	Sleep (SL)	SL7	Do you have snoring symptoms while sleeping? (frequency)
229	Sleep (SL)	SL8	Do you have snoring symptoms while sleeping? (severity)
230	Sleep (SL)	SL9	Do you often dream when you sleep?
231	Sleep (SL)	SL10	Have you had difficulties falling asleep during the last two weeks?
232	Sleep (SL)	SL11	Have you had difficulties staying asleep during the last two weeks?
233	Sleep (SL)	SL12	Have you had problems waking up too early during the last two weeks?
234	Sleep (SL)	SL13	How satisfied/dissatisfied are you with your current sleep pattern?
235	Sleep (SL)	SL14	How noticeable to others do you think your sleep problem is in terms of impairing the quality of your life?
236	Sleep (SL)	SL15	How worried/distressed are you about your current sleep problem?
237	Sleep (SL)	SL16	To what extent do you think your sleep problems interfere with your daily life?
238	Allergy (A)	A1	Have you ever been diagnosed with allergies through an allergy test administered by a medical professional?
239	Allergy (A)	A2	Have you ever had an allergic reaction after eating or drinking the following foods?
240	Allergy (A)	A2_9_text	Allergic reaction foods: others
241	Allergy (A)	A3	Have you ever had an allergic reaction to any of the following substances?
242	Allergy (A)	A3_7_text	Allergic reaction substances: others
243	Allergy (A)	A4	Do you have any allergic reactions in the following plating materials?
244	Allergy (A)	A4_4-1	Corresponding plating materials If you know
245	Allergy (A)	A4_4-1_9_text	Plating materials: others
246	Allergy (A)	A5	Do you have an allergic reaction to precious metals such as pure gold (24K), titanium, ceramics, and unplated white gold?
247	Allergy (A)	A6	Does any of the following family members have allergies?
248	Disease (D)	D1	Have you ever been diagnosed or self-confirmed with any of the following cancers in the past or present?
249	Disease (D)	D1_45_text	Cancers: others
250	Disease (D)	D2	Have you ever been diagnosed or self-confirmed with any of the following diseases (metabolic-, throphonosis, and immunological-) in the past or present?
251	Disease (D)	D2_25_text	Metabolic diseases , throphonosis, and immunological diseases: others
252	Disease (D)	D3	Have you ever been diagnosed or self-confirmed with any of the following blood-related diseases in the past or present?
253	Disease (D)	D3_14_text	Blood-related diseases: others
254	Disease (D)	D4	Have you ever been diagnosed or self-confirmed with any of the following neurological diseases in the past or present?
255	Disease (D)	D4_32_text	Neurological diseases: others
256	Disease (D)	D5	Have you ever been diagnosed or self-confirmed with any of the following visual and auditory disorders in the past or present?
257	Disease (D)	D5_27_text	Visual and auditory disorders: others
258	Disease (D)	D6	Have you ever been diagnosed or self-confirmed with any of the following circulatory system diseases in the past or present?
259	Disease (D)	D6_30_text	Circulatory system diseases: others
260	Disease (D)	D7	Have you ever been diagnosed or self-confirmed with any of the following respiratory system diseases in the past or present?
261	Disease (D)	D7_15_text	Respiratory system diseases: others
262	Disease (D)	D8	Have you ever been diagnosed or self-confirmed with any of the following infectious diseases in the past or present?
263	Disease (D)	D8_10_text	Infectious diseases: others
264	Disease (D)	D9	Have you ever been diagnosed or self-confirmed with any of the following digestive system diseases in the past or present?
265	Disease (D)	D9_30_text	Digestive system diseases: others
266	Disease (D)	D10	Have you ever been diagnosed or self-confirmed with any of the following genitourinary diseases in the past or present?
267	Disease (D)	D10_19_text	Genitourinary diseases: others
268	Disease (D)	D11	Have you ever been diagnosed or self-confirmed with any of the following skin diseases in the past or present?
269	Disease (D)	D11_22_text	Skin diseases: others
270	Disease (D)	D12	Have you ever been diagnosed or self-confirmed with any of the following musculoskeletal system disorders or desmosis in the past or present?
271	Disease (D)	D12_25_text	Musculoskeletal system disorders or desmosis: others
272	Disease (D)	D13	Have you ever been diagnosed or self-confirmed with any of the following congenital abnormalities in the past or present?
273	Disease (D)	D13_23_text	Congenital abnormalities: others
274	Disease (D)	D14	Do you have any medication you are currently taking? If yes, please specify the type and number of doses
275	Disease (D)	D14_1_text	The type of medication and number of doses
276	Disease (D)	D15	Have you ever taken antibiotics within the last 6 weeks?
277	Family medical history (F)	F1	Please mark all of the following families and relatives who have had or are suffering from diabetes
278	Family medical history (F)	F2	Please mark all of the following families and relatives who have had or are suffering from hypertension
279	Family medical history (F)	F3	Please mark all of the following families and relatives who have had or are suffering from hepatitis B
280	Family medical history (F)	F4	Please mark all of the following families and relatives who have had or are suffering from cancer
281	Family medical history (F)	F4_3_text	Type of cancers: mother
282	Family medical history (F)	F4_4_text	Type of cancers: father
283	Family medical history (F)	F4_5_text	Type of cancers: brothers or sisters
284	Family medical history (F)	F4_6_text	Type of cancers: paternal grandmother
285	Family medical history (F)	F4_7_text	Type of cancers: paternal grandfather
286	Family medical history (F)	F4_8_text	Type of cancers: maternal grandmother
287	Family medical history (F)	F4_9_text	Type of cancers: maternal grandfather
288	Family medical history (F)	F4_10_text	Type of cancers: paternal uncle
289	Family medical history (F)	F4_11_text	Type of cancers: maternal uncle
290	Family medical history (F)	F4_12_text	Type of cancers: paternal aunt
291	Family medical history (F)	F4_13_text	Type of cancers: maternal aunt
292	Family medical history (F)	F4_14_text	Type of cancers: paternal cousin
293	Family medical history (F)	F4_15_text	Type of cancers: maternal cousin
294	Family medical history (F)	F4_16_text	Type of cancers: children
295	Family medical history (F)	F4_17_text	Type of cancers: son's son or daughter
296	Family medical history (F)	F4_18_text	Type of cancers: daughter's son or daughter
297	Family medical history (F)	F4_19_text	Type of cancers: nephew or niece
298	Family medical history (F)	F5	Please mark all of the following families and relatives who have had or are suffering from cerebrovascular and cardiovascular diseases
299	Family medical history (F)	F5_3_text	Type of cerebrovascular and cardiovascular diseases: mother
300	Family medical history (F)	F5_4_text	Type of cerebrovascular and cardiovascular diseases: father
301	Family medical history (F)	F5_5_text	Type of cerebrovascular and cardiovascular diseases: brothers or sisters
302	Family medical history (F)	F5_6_text	Type of cerebrovascular and cardiovascular diseases: paternal grandmother
303	Family medical history (F)	F5_7_text	Type of cerebrovascular and cardiovascular diseases: paternal grandfather
304	Family medical history (F)	F5_8_text	Type of cerebrovascular and cardiovascular diseases: maternal grandmother
305	Family medical history (F)	F5_9_text	Type of cerebrovascular and cardiovascular diseases: maternal grandfather
306	Family medical history (F)	F5_10_text	Type of cerebrovascular and cardiovascular diseases: paternal uncle
307	Family medical history (F)	F5_11_text	Type of cerebrovascular and cardiovascular diseases: maternal uncle
308	Family medical history (F)	F5_12_text	Type of cerebrovascular and cardiovascular diseases: paternal aunt
309	Family medical history (F)	F5_13_text	Type of cerebrovascular and cardiovascular diseases: maternal aunt
310	Family medical history (F)	F5_14_text	Type of cerebrovascular and cardiovascular diseases: paternal cousin
311	Family medical history (F)	F5_15_text	Type of cerebrovascular and cardiovascular diseases: maternal cousin
312	Family medical history (F)	F5_16_text	Type of cerebrovascular and cardiovascular diseases: children
313	Family medical history (F)	F5_17_text	Type of cerebrovascular and cardiovascular diseases: son's son or daughter
314	Family medical history (F)	F5_18_text	Type of cerebrovascular and cardiovascular diseases: daughter's son or daughter
315	Family medical history (F)	F5_19_text	Type of cerebrovascular and cardiovascular diseases: nephew or niece
316	Family medical history (F)	F6	Please mark all of the following families and relatives who have had or are suffering from rheumatism
317	Family medical history (F)	F7	Please mark all of the following families and relatives who have had or are suffering from rare disease
318	Family medical history (F)	F7_3_text	Type of rare disease: mother
319	Family medical history (F)	F7_4_text	Type of rare disease: father
320	Family medical history (F)	F7_5_text	Type of rare disease: brothers or sisters
321	Family medical history (F)	F7_6_text	Type of rare disease: paternal grandmother
322	Family medical history (F)	F7_7_text	Type of rare disease: paternal grandfather
323	Family medical history (F)	F7_8_text	Type of rare disease: maternal grandmother
324	Family medical history (F)	F7_9_text	Type of rare disease: maternal grandfather
325	Family medical history (F)	F7_10_text	Type of rare disease: paternal uncle
326	Family medical history (F)	F7_11_text	Type of rare disease: maternal uncle
327	Family medical history (F)	F7_12_text	Type of rare disease: paternal aunt
328	Family medical history (F)	F7_13_text	Type of rare disease: maternal aunt
329	Family medical history (F)	F7_14_text	Type of rare disease: paternal cousin
330	Family medical history (F)	F7_15_text	Type of rare disease: maternal cousin
331	Family medical history (F)	F7_16_text	Type of rare disease: children
332	Family medical history (F)	F7_17_text	Type of rare disease: son's son or daughter
333	Family medical history (F)	F7_18_text	Type of rare disease: daughter's son or daughter
334	Family medical history (F)	F7_19_text	Type of rare disease: nephew or niece
335	Family medical history (F)	F8	Please mark all of the following families and relatives who have had or are suffering from a disease other than those listed above
336	Family medical history (F)	F8_3_text	Type of other diseases: mother
337	Family medical history (F)	F8_4_text	Type of other diseases: father
338	Family medical history (F)	F8_5_text	Type of other diseases: brothers or sisters
339	Family medical history (F)	F8_6_text	Type of other diseases: paternal grandmother
340	Family medical history (F)	F8_7_text	Type of other diseases: paternal grandfather
341	Family medical history (F)	F8_8_text	Type of other diseases: maternal grandmother
342	Family medical history (F)	F8_9_text	Type of other diseases: maternal grandfather
343	Family medical history (F)	F8_10_text	Type of other diseases: paternal uncle
344	Family medical history (F)	F8_11_text	Type of other diseases: maternal uncle
345	Family medical history (F)	F8_12_text	Type of other diseases: paternal aunt
346	Family medical history (F)	F8_13_text	Type of other diseases: maternal aunt
347	Family medical history (F)	F8_14_text	Type of other diseases: paternal cousin
348	Family medical history (F)	F8_15_text	Type of other diseases: maternal cousin
349	Family medical history (F)	F8_16_text	Type of other diseases: children
350	Family medical history (F)	F8_17_text	Type of other diseases: son's son or daughter
351	Family medical history (F)	F8_18_text	Type of other diseases: daughter's son or daughter
352	Family medical history (F)	F8_19_text	Type of other diseases: nephew or niece
353	Women's health (W)	W1	Have you ever been pregnant?
354	Women's health (W)	W1_1-1	Number of births if you have previously been pregnant
355	Women's health (W)	W1_1-2	Number of miscarriages if you have previously experienced pregnancy
356	Women's health (W)	W1_1-3	The age of first birth if you have previously been pregnant in the past
357	Women's health (W)	W1_2-1	Number of births if you are currently pregnant
358	Women's health (W)	W1_2-2	Number of miscarriages if you are currently pregnant
359	Women's health (W)	W1_2-3	The age of first birth if you are currently pregnant
360	Women's health (W)	W1_2-4	Gestational age if you are currently pregnant
361	Women's health (W)	W2	What is your current menstrual condition?
362	Women's health (W)	W3	Have you ever had menstruation?
363	Women's health (W)	W3_1-1	Regularity of menstruation
364	Women's health (W)	W3_1-2	Cycle of menstruation
365	Women's health (W)	W3_1-3	Amount of menstruation
366	Women's health (W)	W3_1-4	Average duration of menstruation
367	Women's health (W)	W3_1-5	Age of the first period
368	Women's health (W)	W3_1-6	Age of menopause
369	Women's health (W)	W3_1-7	Do you have the following symptoms before or during your period?
370	Women's health (W)	W3_1-7_9_text	Symptoms before or during menstruation: others
