## Supplementary Table 5 for "10,239 whole genomes with multiomic and clinical health information as the Korean Multiomics Reference dataset"

### Sheet: Sheet1
Chromosome	Region Start	Region End	% CG Difference	# CG Difference	# CG from GRCh38	Note
chr1	65580000	65590000	23.0769	6	26	LEPR (Intron)
chr2	106000000	106010000	29.6296	8	27	-
chr3	102850000	102860000	22.8571	8	35	ENSG00000309424 (Intron)
chr6	32720000	32730000	25	10	40	MHC region
chr12	16190000	16200000	-22.727	-10	44	SLC15A5 (2nd Exon, Intron)
